# 4D spatial transcriptomics reveals nodule identity emerges through stacked parallel developmental programs

**DOI:** 10.64898/2026.06.23.733685

**Authors:** Min-Yao Jhu, Jo Heffer, Chongjing Xia, Thiago Alexandre Moraes, Claire M. Mulvey, Dario Bressan, Chen Liu, Jin-Peng Gao, Philip Poole, Katharina Schiessl, Giles E. D. Oldroyd

**Author notes:** Senior author (Dario Bressan, Philip Poole, Katharina Schiessl, Giles E. D. Oldroyd). Lead contacts (Min-Yao Jhu).

## Abstract

Legume root nodules enable symbiotic nitrogen fixation through the development of specialized cells that accommodate nitrogen-fixing bacteria intracellularly and support bacterial nitrogenase activity. Here, we present a 4D (3D space and time) spatial transcriptomic atlas of *Medicago truncatula* nodules and lateral roots, revealing specialized symbiotic cell types that develop alongside a conserved lateral-root-derived program that underpins vascularization. Spatial profiling of both plant and bacterial transcripts resolves distinct transcriptional states and previously unrecognized cell states. Spatial analysis of developmental regulator mutants uncovers a cascading series of cell-type-specific programs during nodule maturation. *LSH1/LSH2* are central regulators of these programs, and *lsh1/lsh2* mutants exhibit collapse of hormonal gradients and nodule identity. Strikingly, loss of nodule identity collapses to a primary-root identity rather than lateral-root fate. This work reveals how tissue complexity emerges through stacked developmental programs sustained in distinct cellular compartments, allowing the emergence of cell types specialized for harboring nitrogen-fixing bacteria.

**HIGHLIGHTS:**

- >136,000 cells define a 4D spatial atlas of nodules and lateral roots
- 3D spatial and dual-species analysis resolves dynamic host and rhizobial cell states
- A shared meristem generates 3 spatially coordinated symbiotic, non-symbiotic, and vascular cell programs
- *LSH1/LSH2* are critical for regulatory programs underlying nodule development and identity
- Nodule identity loss collapses toward a primary root-associated state, not a lateral root fate
