## Supplementary Table S1 for "4D spatial transcriptomics reveals nodule identity emerges through stacked parallel developmental programs"

### Sheet: TableS1_sample_metadata
Table S1. Xenium library and sample metadata. Metadata for all Xenium libraries generated using the Medicago 50-gene panel and the Medicago 405-gene spatiotemporal atlas panel, and the Rhizobia 50-gene panel. The table includes panel information (gene panel size and Xenium library ID), sample metadata (genotype, tissue type, developmental stage, section thickness, and ecotype), and Xenium run inf…
panel_info			sample_info					Xenium_run
base_panel	add-on_panel	gene#	XEN_ID	genotype	tissue_type	developmental_stage	section_thickness	run_batch	raw_output
Medicago_50	NA	50	XEN-5A	A17	nodule	28DPI	10	1	T
Medicago_50	NA	50	XEN-5B	A17	nodule	28DPI	8	1	T
Medicago_50	NA	50	XEN-5C	A17	nodule	28DPI	5	1	T
Medicago_50	NA	50	XEN-6A	A17	nodule	14DPI	10	1	T
Medicago_50	NA	50	XEN-6B	A17	nodule	14DPI	8	1	T
Medicago_50	NA	50	XEN-6C	A17	nodule	14DPI	5	1	T
Medicago_350	Medicago_55	405	XEN-43A	A17	lateral_root	1DPI	10	2	T
Medicago_350	Medicago_55	405	XEN-43B	A17	lateral_root	2DPI	10	2	T
Medicago_350	Medicago_55	405	XEN-43C	A17	lateral_root	3DPI	10	2	T
Medicago_350	Medicago_55	405	XEN-43D	A17	lateral_root	4DPI	10	2	T
Medicago_350	Medicago_55	405	XEN-44A	A17	nodule	1DPI	10	2	T
Medicago_350	Medicago_55	405	XEN-44B	A17	nodule	2DPI	10	2	T
Medicago_350	Medicago_55	405	XEN-44C	A17	nodule	3DPI	10	2	T
Medicago_350	Medicago_55	405	XEN-44D	A17	nodule	4DPI	10	2	T
Medicago_350	Medicago_55	405	XEN-115A	A17	nodule	28DPI	10	3	T
Medicago_350	Medicago_55	405	XEN-115B	A17	nodule	21DPI	10	3	T
Medicago_350	Medicago_55	405	XEN-115C	A17	nodule	14DPI	10	3	T
Medicago_350	Medicago_55	405	XEN-115D	A17	nodule	7DPI	10	3	T
Medicago_350	Medicago_55	405	XEN-116A	R108	nodule	1DPI	10	3	T
Medicago_350	Medicago_55	405	XEN-116B	R108	nodule	2DPI	10	3	T
Medicago_350	Medicago_55	405	XEN-116C	R108	nodule	3DPI	10	3	T
Medicago_350	Medicago_55	405	XEN-116D	R108	nodule	4DPI	10	3	T
Medicago_350	Medicago_55	405	XEN-125A	R108	lateral_root	4DPI	10	4	T
Medicago_350	Medicago_55	405	XEN-125B	A17	nodule	28DPI	10	4	T
Medicago_350	Medicago_55	405	XEN-125C	A17	nodule	14DPI	10	4	T
Medicago_350	Medicago_55	405	XEN-125D	R108	lateral_root	3DPI	10	4	T
Medicago_350	Medicago_55	405	XEN-126A	R108	nodule	28DPI	10	4	T
Medicago_350	Medicago_55	405	XEN-126B	R108	nodule	14DPI	10	4	T
Medicago_350	Medicago_55	405	XEN-126C	R108	nodule	7DPI	10	4	T
Medicago_350	Medicago_55	405	XEN-126D	R108	nodule	4DPI	10	4	T
Medicago_350	Medicago_55	405	XEN-127A	nf-ya1	nodule	28DPI	10	5	T
Medicago_350	Medicago_55	405	XEN-127B	nf-ya1	nodule	14DPI	10	5	T
Medicago_350	Medicago_55	405	XEN-127C	nf-ya1	nodule	7DPI	10	5	T
Medicago_350	Medicago_55	405	XEN-127D	nf-ya1	nodule	4DPI	10	5	T
Medicago_350	Medicago_55	405	XEN-128A	lsh1lsh2	nodule	7DPI	10	5	T
Medicago_350	Medicago_55	405	XEN-128B	lsh1lsh2	nodule	7DPI	10	5	T
Medicago_350	Medicago_55	405	XEN-128C	lsh1lsh2	nodule	28DPI, 14DPI	10	5	T
Medicago_350	Medicago_55	405	XEN-128E	lsh1lsh2	nodule	4DPI	10	5	T
Medicago_350	Medicago_55	405	XEN-133A	cre1	nodule	28DPI	10	6	T
Medicago_350	Medicago_55	405	XEN-133B	cre1	nodule	14DPI	10	6	T
Medicago_350	Medicago_55	405	XEN-133C	cre1	nodule	7DPI	10	6	T
Medicago_350	Medicago_55	405	XEN-133D	cre1	nodule	4DPI	10	6	T
Medicago_350	Medicago_55	405	XEN-134A	R108	lateral_root_tip	4DPI	10	6	T
Medicago_350	Medicago_55	405	XEN-134B	A17	lateral_root_tip	6DPI	10	6	T
Medicago_350	Medicago_55	405	XEN-134C	noot1noot2	nodule	7DPI	10	6	T
Medicago_350	Medicago_55	405	XEN-134D	lbd16	nodule	7DPI	10	6	T
Medicago_350	Medicago_55	405	XEN-144A	A17	nodule	49DPI	10	7	T
Medicago_350	Medicago_55	405	XEN-144B	A17	nodule	49DPI	10	7	T
Medicago_350	Medicago_55	405	XEN-144C	A17	nodule	49DPI	10	7	T
Medicago_350	Medicago_55	405	XEN-144D	A17	nodule	49DPI	10	7	T
Medicago_350	Medicago_55	405	XEN-145A	A17	nodule	49DPI	10	7	T
Medicago_350	Medicago_55	405	XEN-145B	A17	nodule	49DPI	10	7	T
Medicago_350	Medicago_55	405	XEN-145C	A17	nodule	49DPI	10	7	T
Medicago_350	Medicago_55	405	XEN-145D	A17	nodule	49DPI	10	7	T
Medicago_50	Rhizobia_50	100	XEN-158A	A17	nodule	49DPI	10	8	T
Medicago_50	Rhizobia_50	100	XEN-158B	A17	nodule	49DPI	10	8	T
Medicago_50	Rhizobia_50	100	XEN-158C	A17	nodule	49DPI	10	8	T
Medicago_50	Rhizobia_50	100	XEN-158D	A17	nodule	49DPI	10	8	T
Medicago_350	Rhizobia_50	400	XEN-159A	A17	nodule	49DPI	10	8	T
Medicago_350	Rhizobia_50	400	XEN-159B	A17	nodule	49DPI	10	8	T
Medicago_350	Rhizobia_50	400	XEN-159C	A17	nodule	49DPI	10	8	T
Medicago_350	Rhizobia_50	400	XEN-159D	A17	nodule	49DPI	10	8	T
